# Mutations that improve the efficiency of a weak-link enzyme are rare compared to adaptive mutations elsewhere in the genome

**DOI:** 10.1101/624205

**Authors:** Andrew B. Morgenthaler, Wallis R. Kinney, Christopher C. Ebmeier, Corinne M. Walsh, Daniel J. Snyder, Vaughn S. Cooper, William M. Old, Shelley D. Copley

## Abstract

New enzymes often evolve by amplification and divergence of genes encoding enzymes with a weak ability to provide a new function. Experimental studies to date have followed the evolutionary trajectory of an amplified gene, but have not addressed other mutations in the genome when fitness is limited by an evolving gene. We have adapted *Escherichia coli* in which an enzyme’s weak secondary activity has been recruited to serve an essential function. While the gene encoding the “weak-link” enzyme amplified in all eight populations, mutations improving the new activity occurred in only one. This beneficial allele quickly swept the amplified array, displacing the parental allele. Most adaptive mutations, however, occurred elsewhere in the genome. We have identified the mechanisms by which three of the classes of mutations increase fitness. These mutations may be detrimental once a new enzyme has evolved, and require reversion or compensation, leading to permanent changes in the genome.
