## Supplemental File 1 for "Mutations that improve the efficiency of a weak-link enzyme are rare compared to adaptive mutations elsewhere in the genome"

### Sheet: mutations
						chamber 1		chamber 2		chamber 3				chamber 4		ch. 5	chamber 6		ch. 7	chamber 8
						day 42	day 57	day 42	day 57	day 23	day 31	day 42	day 50	day 42	day 50	day 33	day 42	day 50	day 36	day 42	day 44
						gen 638	gen 923	gen 669	gen 1006	gen 268	gen 440	gen 633	gen 770	gen 640	gen 756	gen 466	gen 678	gen 845	gen 575	gen 676	gen 718
gene	description	mutation	position	type	notes	pop.	pop.	pop.	pop.	pop.	pop.	pop.	pop.	pop.	pop.	pop.	pop.	pop.	pop.	pop.	pop.
proA*	E383A glutamyl phosphate reductase	F372L (T>G)	258329	transversion						0.094	0.21	0.943	1
kanR/argB		A>G -94	4145831	transition	US argB											0.58
	AM239	∆58bp	4145856	deletion	US argB												0.361	1
		∆51bp	4145863	deletion	US argB				0.326
	AM241	C>G - 24	4145901	transversion	US argB	0.076	0.354
	AM242	C>A -22	4145903	transversion	US argB	0.763	0.56
	AM243	C>T -22	4145903	transition	US argB					0.163	0.637	0.94	1			0.088
	AM244	C>A -18	4145907	transversion	US argB											0.194			0.495	0.219	0.268
	AM245	38bp dup.	4145949	duplication	US argB									0.517	0.816
carB	carbamoyl‑phosphate synthetase large subunit; makes carbamoyl phosphate and glutamate from glutamine and bicarbonate and 2ATP	G369V (GGT→GTT)	31922	transversion				0.057
		L960P (CTG→CCG)	33695	transition															0.12
		L964Q (CTG→CAG)	33707	transversion													0.375
		K966E (AAA→GAA)	33712	transition																0.511	0.784
		∆12bp (2906-2917/3222nt)	33722	deletion																0.088
		∆132bp (2986-3117/3222nt)	33802	deletion				0.074	0.436
		∆12bp (3108‑3119/3222nt)	33924	deletion										0.05
		+21bp coding (3150/3222 nt)	33966	duplication						0.061
rph/pyrE	https://www.ncbi.nlm.nih.gov/pubmed/19849850	C>T	3808847	transition	DS rph, US pyrE															1	1
		∆82bp	3808881	deletion	3' rph, US pyrE	1	1	1	1	1	1	1	1	1	1	1	1	1	1
ygcB	R‑loop helicase‑annealase Cas3 needed for Cascade anti‑viral activity	A390V (G>A)	2879072	transition						0.506	0.891	1	1			0.869	1	1	1
greA	transcript cleavage factor	IS4 ins. coding (243‑253/477 nt)	3321484		likely loss of function			1	0.945
yaiS	putative PIG‑L family deacetylase	IS5 ins. coding (13‑16/558 nt)	381062		likely loss of function			0.447	0.893
argD	bifunctional acetylornithine aminotransferase/ succinyldiaminopimelate aminotransferase	A115T (GCC→ACC)	3482859								0.056
argE	acetylornithine deacetylase	C254C (TGC→TGT)	4143676		syn. mutation											0.05
asd	aspartate‑semialdehyde dehydrogenase, NAD(P)‑binding	S343L (TCA→TTA)	3566873									0.071
lysC	lysine‑sensitive aspartokinase 3	∆1bp coding (2/1350 nt)	4223144									0.077
hisP	histidine/lysine/arginine/ornithine transporter subunit	A137T (GCA→ACA)	2417242													0.085
argO	arginine transporter	F157S (TTC→TCC)	3061360															0.051
proY	proline‑specific permease	V335V (GTG→GTA)	418451		syn. mutation											0.057
proP	proline/glycine betaine transporter	M419T (ATG→ACG)	4321558														0.059
gltB	glutamate synthase, large subunit	L987V (CTC→GTC)	3350704													0.087
gltD	glutamate synthase, 4Fe‑4S protein, small subunit	L103Q (CTG→CAG)	3352526										0.059
		G287S (GGC→AGC)	3353077						0.053
		L416L (CTG→CTT)	3353466		syn. mutation										0.067
		I456V (ATT→GTT)	3353584									0.078
		I456F (ATT→TTT)	3353584													0.059
rpoC	RNA polymerase, beta prime subunit	D413D (GAC→GAT)	4176500		syn. mutation											0.062
		G766A (GGT→GCT)	4177558										0.065
		T1045P (ACC→CCC)	4178394										0.066
		Q1367* (CAG→TAG)	4179360												0.636
ybcK/ybcL	DLP12 prophage; putative recombinase/inactive polymorphonuclear leukocyte migration suppressor; DLP12 prophage; secreted protein, UPF0098 family	A>G intergenic (+47/‑418)	566936		intergenic															0.113	0.068
rapA	RNA polymerase remodeling/recycling factor ATPase; RNA polymerase‑associated, ATP‑dependent RNA translocase	IS1 (–) +9 bp	61304				0.399
		D65D (GAC→GAT)	63070		syn. mutation													0.05
rcsC	hybrid sensory kinase in two‑component regulatory system with RcsB and YojN	IS2 (–) +5 bp	2311800			0.056	0.418
ybgD/gltA	putative fimbrial‑like adhesin protein/citrate synthase	IS5 (–) +4 bp intergenic	749322		biofilm?				0.442
fixC	putative oxidoreductase	D111D (GAT→GAC)	44512		syn. mutation										0.07
		L166P (CTT→CCT)	44676
		∆1bp coding (1275/1287 nt)	45454												0.053
aceF	pyruvate dehydrogenase, dihydrolipoyltransacetylase component E2	K41K (AAA→AAG)	122304		syn. mutation										0.1
		A42A (GCC→GCT)	122307		syn. mutation										0.085
		V127V (GTT→GTG)	122562		syn. mutation						0.067
		D129D (GAT→GAC)	122568		syn. mutation						0.074
		A133A (GCT→GCC)	122580		syn. mutation							0.087
copA	copper transporter	A729T (GCT→ACT)	505656														0.077
		A508T (GCT→ACT)	506319						0.053
		D353N (GAT→AAT)	506784										0.073
helD	DNA helicase IV	N151N (AAC→AAT)	1021384		syn. mutation														0.052
		E259E (GAG→GAA)	1021708		syn. mutation										0.105
		A478V (GCG→GTG)	1022364														0.07
rne	fused ribonucleaseE: endoribonuclease/RNA‑binding protein/RNA degradosome binding protein	E587G (GAA→GGA)	1137726																0.117
		P496L (CCA→CTA)	1137999													0.091
		+TGC	1138575													0.108
icd	e14 prophage; isocitrate dehydrogenase, specific for NADP+	H366H (CAC→CAT)	1191338		syn. mutation											0.078
		T370T (ACC→ACT)	1191350		syn. mutation											0.078
		L375L (TTA→CTA)	1191363		syn. mutation											0.08
		L375L (TTA→TTG)	1191365		syn. mutation											0.08
aaaE	pseudogene, phage terminase protein A family, e14 prophage;Phage or Prophage Related	pseudogene (184/1134 nt)	1199705											0.053
		pseudogene (267/1134 nt)	1199788										0.05
		pseudogene (946/1134 nt)	1200467														0.06
bluF/ycgZ	anti‑repressor for YcgE, blue light‑responsive; FAD‑binding; has c‑di‑GMP phosphodiesterase‑like EAL domain, but does not degrade c‑di‑GMP/RcsB connector protein for regulation of biofilm and acid‑resistance	A>G intergenic (‑244/‑70)	1210837		biofilm?							0.481	0.102
topA	DNA topoisomerase I, omega subunit	V138A (GTG→GCG)	1325379										0.058
		C602R (TGT→CGT)	1326770																	0.057
		Y692* (TAC→TAG)	1327042								0.056
puuB	gamma‑glutamylputrescine oxidoreductase	A236V (GCG→GTG)	1358857															0.061
		T291T (ACC→ACT)	1359023		syn. mutation									0.061
		Y417H (TAT→CAT)	1359399									0.063
pspF	psp (phage shock protein) operon transcriptional activator	E287V (GAA→GTA)	1360972
		C146Y (TGC→TAC)	1361395																0.052
		L25L (CTC→CTT)	1361757		syn. mutation															0.06
feaB	phenylacetaldehyde dehydrogenase	L134S (TTA→TCA)	1441838																0.055
		N224N (AAT→AAC)	1442109		syn. mutation											0.087
		H460H (CAT→CAC)	1442817		syn. mutation															0.054
ydbA	pseudogene, autotransporter homolog; interrupted by IS2 and IS30	G>A (747/2513 nt)	1460057												0.077			0.099
		G>T (753/2513 nt)	1460063									0.079			0.061			0.103
		C>G (945/2513 nt)	1460255															0.12
		C>T (1104/2513 nt)	1460414														0.083				0.065
		A>G (1113/2513 nt)	1460423														0.063
rsxC	SoxR iron‑sulfur cluster reduction factor component; putative membrane‑associated NADH oxidoreductase of electron transport complex	L475L (CTT→CTC)	1702262		syn. mutation											0.129
		R633H (G>A)	1702735					0.133
		P671Q (C>A)	1702849														0.091
lhr	putative ATP‑dependent helicase	T53T (ACC→ACT)	1723164		syn. mutation														0.064
		I597N (ATC→AAC)	1724795														0.061
		L991H (CTT→CAT)	1725977															0.069
		S1121N (AGC→AAC)	1726367															0.095
		Q1415Q (CAA→CAG)	1727250		syn. mutation	0.059
sufC	SufBCD Fe‑S cluster assembly scaffold protein, ATP‑binding protein	S147S (G>A)	1755991		syn. mutation											0.114
sufB	component of SufBCD Fe‑S cluster assembly scaffold	C405C (TGC→TGT)	1756714		syn. mutation								0.05
		A160V (G>A)	1757450													0.143
yeeJ	putative adhesin	T127T (ACC→ACT)	2038461		syn. mutation										0.102
		S291G (AGC→GGC)	2038951		biofilm?										0.071
		V382I (GTC→ATC)	2039224													0.085
		A727T (GCT→ACT)	2040259												0.063
		L1666I (CTA→ATA)	2043076															0.071
yeeR	putative membrane protein	A47T (GCT→ACT)	2068060											0.054
		I155N (ATC→AAC)	2068385										0.052
		I240I (ATT→ATA)	2068641		syn. mutation											0.059
yehH	DUF4132 family pseudogene; defective yehI paralog; molybdate metabolism regulator	C>T (503/2847 nt)	2190117												0.05
		C>T (199/948 nt)	2192661									0.095
		G>A (269/948 nt)	2192731											0.087
		G>A (658/948 nt)	2193120												0.075
ccmB	heme exporter subunit	L196F (TTA→TTT)	2289578										0.063
		T151I (ACA→ATA)	2289714									0.058
		W126* (TGG→TGA)	2289788													0.061
mqo	malate dehydrogenase, FAD/NAD(P)‑binding domain	L516L (CTG→CTA)	2298348		syn. mutation							0.063
		∆1bp coding (907/1647 nt)	2298989						0.051
		A256T (GCA→ACA)	2299130														0.061
ypaA	uncharacterized	L24M (TTG→ATG)	2351026										0.054					0.106
pbpC	penicillin‑insensitive murein repair transglycosylase; inactive transpeptidase domain	A710T (GCG→ACG)	2638219					0.061
		M490V (ATG→GTG)	2638879							0.065
		S117S (AGC→AGT)	2639996		syn. mutation										0.071
mltF	membrane‑bound lytic transglycosylase F, murein hydrolase	A75V (GCC→GTC)	2689045									0.051
		V284I (GTC→ATC)	2689671															0.083
		G482C (GGC→TGC)	2690265												0.067
srmB	ATP‑dependent RNA helicase	V255A (GTG→GCG)	2706680									0.053
		L351P (CTG→CCG)	2706968											0.061
		I376I (ATT→ATC)	2707044		syn. mutation															0.052
prlF	antitoxin of the SohA(PrlF)‑YhaV toxin‑antitoxin system	+CATTCAA (256/336 nt)	3270278																		0.356
bcsB	regulator of cellulose synthase, cyclic di‑GMP binding	L774V (CTT→GTT)	3683310													0.091
		A741V (GCA→GTA)	3683408													0.057
		F265L (TTC→TTG)	3684835											0.06
		P143S (CCA→TCA)	3685203											0.054
bcsA	cellulose synthase, catalytic subunit	R439H (CGT→CAT)	3686943													0.055
		G37R (GGC→CGC)	3688150					0.064
bcsG	DUF3260 family inner membrane protein associated with cellulose production	R548C (CGC→TGC)	3692877											0.067
polA	fused DNA polymerase I 5'‑>3' polymerase/3'‑>5' exonuclease/5'‑>3' exonuclease	T311T (ACC→ACT)	4040920		syn. mutation												0.065
		L508S (TTG→TCG)	4041510										0.055
		V655M (GTG→ATG)	4041950														0.052
yjdN/yjdM		T>C (‑350/+308)	4315892									0.102							0.097		0.066

### Sheet: proA amplification
chamber	day	gen	US junction	US gene	DS junction	DS gene	size (kb)	appx. fold-change coverage	notes
1	42	638	226321	dkgB	271865	insH1	45.544	7
1	57	923	226321	dkgB	271865	insH1	45.544	5
2	42	669	254784	phoE	259708	thrW/ykfN	4.924	14
2	57	1006	253415	frsA	271865	insH1	18.45	15
			254784	phoE	259708	thrW/ykfN	4.924	20	two apparent regions of amplification in 2.57
3	23	278	235450	yafU	271865	insH1	36.415	6
3	31	440	235450	yafU	271865	insH1	36.415	3
3	42	633	235450	yafU	271865	insH1	36.415	2
			230762	gloB	271865	insH1	41.103		42.1% gloB, 7.5% yafU junction
3	50	770	230762	gloB	271865	insH1	41.103	1.5
4	42	640	234703	yafT/ykfM	380474	yaiP/yaiS	145.771	7	yaiS may be a hotspot for IS elements bc ch.2 also has a yaiS IS5 insertion
4	50	756	234703	yafT/ykfM	380474	yaiP/yaiS	145.771	7
5	33	466	225648	aspU/dkgB	389427	insE1	163.779	6
6	42	678	226921	yafC	271865	insH1	44.944	7
6	50	845	226921	yafC	271865	insH1	44.944	7
7	36	575	255927	phoE/proB	389427	insE1	133.5	7
8	42	676	232999	dnaQ	389427	insE1	156.428	7
8	44	718	232999	dnaQ	389427	insE1	156.428	8

### Sheet: other genomic rearrangements
			amplification						deletion
chamber	day	gen	start	end	size (kb)	appx fold amp	new junction genes	amplified genes	start	end	size (kb)	new junction genes	deleted genes
2	57	1006	2155826	2164570	8.744	15	frsA/mdtD	baeS, baeR, yegP, yegQ, cyaR, ogrK, yegZ, yegR, yegS, insE1, insF1
3	50	770	2124560	2164541	39.981	3	yafC/wcaC	wcaBA, wzc, wzb, wza, yegH, asmA, dcd, udk, yegE, alkA, yegDIJKL, ibsAB, sibAB, mdtABCD, baeS, baeR, yegP, yegQ, cyaR, ogrK, yegZ, yegR, yegS, insE1, insF1
6	42/50	678/845							271865	366997	95.132	insH1/IS30	mmuP, mmuM, afuC, afuB, insB1, insA, insI1, insX, yagB, yagA, yagE, yagF, yagG, yagH, yagI, argF, ykgS, insB1, insA, yagJ, yagK, yagL, yagM, yagN, intF, ptwF, yagP, ykgT, paoD, paoC, paoB, paoA, yagU, ykgJ, ecpE, ecpD, ecpC, ecpB, ecpA, ecpR, ykgL, ykgO, ykgM, ykgR, ykgP, eaeH, insE1, insF1, ykgA, ykgQ, rclC, rclB, rclA, rclR, ykgE, ykgF, ykgG, ykgH, betA, betB, betI, betT, yahA, yahB, yahC, yahD…
